# Targeted *in silico* characterization of fusion transcripts in tumor and normal tissues via FusionInspector

**DOI:** 10.1101/2021.08.02.454639

**Authors:** Brian J. Haas, Alexander Dobin, Mahmoud Ghandi, Anne Van Arsdale, Timothy Tickle, James T. Robinson, Riaz Gillani, Simon Kasif, Aviv Regev

## Abstract

Gene fusions play a key role as driver oncogenes in tumors, and their reliable discovery and detection are important for cancer research, diagnostics, prognostics and guiding personalized therapy. While discovering gene fusions from genome sequencing can be laborious and costly, the resulting “fusion transcripts” can be recovered from RNA-seq data of tumor and normal samples. However, alleged and putative fusion transcripts can also arise from multiple sources other than chromosomal rearrangements, including *cis*- or *trans*-splicing events, experimental artifacts during RNA-seq or computational errors of transcriptome reconstruction methods. Understanding how to discern, interpret, categorize, and verify predicted fusion transcripts is essential for consideration in clinical settings and prioritization for further research.

**Summary:** Here, we present FusionInspector for *in silico* characterization and interpretation of candidate fusion transcripts from RNA-seq and exploration of their sequence and expression characteristics. We applied FusionInspector to thousands of tumor and normal transcriptomes, and identified statistical and experimental features enriched among biologically impactful fusions. Through clustering and machine learning, we identified large collections of fusions potentially relevant to tumor and normal biological processes. We show that biologically relevant fusions are enriched for relatively high expression of the fusion transcript, imbalanced fusion allelic ratios, and canonical splicing patterns, and are deficient in sequence microhomologies detected between partner genes. We demonstrate that FusionInspector accurately validates fusion transcripts *in silico*, and helps identify and characterize numerous understudied fusions in tumor and normal tissues samples. FusionInspector is freely available as open source for screening, characterization, and visualization of candidate fusions via RNA-seq, and helps with transparent explanation and interpretation of machine learning predictions and their experimental sources.

**Highlights:**

- FusionInspector software for supervised analysis of candidate fusion transcripts
- Clustering of recurrent fusion transcripts resolves biologically relevant fusions
- Identification of distinguishing characteristics of known and novel fusion transcripts in tumor and normal tissues
