## Supplemental Table 4 for "Targeted *in silico* characterization of fusion transcripts in tumor and normal tissues via FusionInspector"

### Sheet: Sheet1
ABL1--BCR
AC004980.7--SRRM3
AC005534.8--LINC01006
AC005618.6--PCDHGB7
ACOT9--APOO
ADD1--FAM193A
AGO2--TRAPPC9
ALB--EXOSC9
ASMTL--P2RY8
ASXL1--TM9SF4
ATP2C1--NEK11
AXIN1--LUC7L
AXIN1--TMEM8A
BAIAP2L1--ANKIB1
BCAR1--CFDP1
BCAS3--VMP1
BCAS4--BCAS3
BCR--ABL1
BMPR1B--PDLIM5
BOLA2B--SMG1P2
BPTF--LRRC37A2
BRAF--SND1
BUB1B--EIF2AK4
CA13--CA3
CAPZB--TMCO4
CCAT1--CASC8
CCDC6--RET
CD44--CAPRIN1
CD55--C4BPA
CD59--FBXO3
CD74--ROS1
CELA3A--CELA2A
CELA3A--CPA1
CELA3A--CPA2
CELA3A--CTRC
CELA3A--PNLIP
CELA3B--CELA2B
CH17-264B6.3--CCDC146
CH17-431G21.1--AC131056.5
CHST9--AQP4
CLPS--CELA3A
COMMD10--AP3S1
CPA1--CLPS
CPA1--CPA2
CREBBP--TRAP1
CRYL1--GJB6
CTC-344H19.4--IGFL2
CTD-2008L17.1--RP11-456O19.2
CTRB1--CELA3B
CTRB1--CPA1
CTRB1--CTRC
CTRB2--CTRC
CTSC--RAB38
CXADR--LINC01549
CYP4B1--CYP4X1
CYTH1--USP36
DENND1A--PSMB7
DNAJB1--PRKACA
DYRK1A--TTC3
EEF1DP3--FRY
EGFR--SEPT14
EHBP1--AC093159.1
EHBP1--COMMD1
EIF4E3--FOXP1
EML4--ALK
EPB41L1--CNBD2
ERC1--RET
ERICH1-AS1--CTD-2281E23.2
ETNK1--RP11-114G22.1
ETV6--NTRK3
EXOC6B--SFXN5
EZR--ROS1
FAM182B--CTD-2514C3.1
FBXL20--GSDMB
FBXW4--MGEA5
FGF10--RP11-53O19.1
FGFR3--TACC3
FLNB--SLMAP
FRMD6-AS2--RP11-255G12.3
GAS6-AS1--TMEM255B
GIGYF2--EFHD1
GP2--CTRB2
GTPBP10--CDK14
HERPUD2--AOAH
HIC2--PI4KA
HTATSF1--BRS3
IGSF5--PCP4
IL20RB--NCK1
JUP--P3H4
KANSL1--ARL17A
KANSL1--ARL17B
KIAA0319L--PSMB2
KMT2A--ELL
KMT2A--MLLT10
KMT2E--RP11-325F22.2
KPNA1--PARP9
KRT18P59--PKNOX2
LANCL2--RP11-745C15.2
LDLR--SMARCA4
LINC00511--SOX9-AS1
LINC01169--SMAD6
LINC01212--MITF
LINC01252--ETV6
LRBA--SH3D19
LRRC8D--ZNF326
LY96--RP1-16A9.1
LYN--TGS1
MAEA--FAM9B
MAP2K1--DIS3L
MAPKAPK5--ACAD10
MET--CAV1
MKL1--ST13
MROH1--CYC1
NAIP--OCLN
NBAS--DDX1
NCKAP1--FRZB
NCKAP5--LYPD1
NCOA4--RET
NDRG1--ERG
NEMF--SOS2
NFAT5--WWP2
NIPBL--WDR70
NRIP1--AF127936.7
NUMB--HEATR4
NUTM2A-AS1--MINPP1
PABPC1L--YWHAB
PACSIN2--ARFGAP3
PARG--BMS1
PAWR--PPP1R12A
PAX8--PPARG
PCAT18--KCTD1
PDE4D--PPAP2A
PFKFB3--RP11-563J2.2
PHLDB1--ARCN1
PLXND1--TMCC1
PML--RARA
POLR1A--REEP1
PPARG--PAX8
PPFIA1--ANO1
PPP1R12C--PPP6R1
PRCC--TFE3
PRRC2B--NUP214
PTPN1--LINC01270
PTPN12--RSBN1L
PTPN2--RP11-773H22.4
PTPRF--ST3GAL3
PTPRK--RSPO3
PVT1--MYC
RAB30--PRCP
RALA--YAE1D1
RAPGEF5--STEAP1B
RARA--PML
RBM10--SSX5
RMND5A--AC083899.3
RNF138--RNF125
RNF4--WHSC1
RP11-109J4.1--ATP10B
RP11-10A14.5--RP11-115J16.1
RP11-206M11.7--TM4SF1-AS1
RP11-230B22.1--ATG4C
RP11-274B21.1--METTL2B
RP11-340A13.1--RP11-506N2.1
RP11-367G6.3--FAM65B
RP11-380D23.2--RP11-380D23.1
RP11-380O24.1--SRGAP3
RP11-400N13.3--RP11-815M8.1
RP11-403B2.7--RP11-403B2.6
RP11-411K7.1--MLIP
RP11-466L17.1--RP11-90C4.1
RP11-531H8.1--RP11-396O20.1
RP11-59N23.3--RP11-59N23.1
RP11-736K20.6--TMEM135
RP4-769N13.6--GPRASP2
RPH3AL--NXN
RRBP1--BFSP1
SBNO2--C19orf26
SCYL1--CMB9-22P13.1
SEMA3F--RBM6
SENP6--MYO6
SFPQ--TFE3
SHANK2--FLJ42102
SLC29A3--UNC5B
SLC34A2--ROS1
SLC34A2--RP11-302F12.3
SLC45A3--ERG
SLC45A3--ETV1
SLMAP--FLNB
SMEK1--FBLN5
SND1--BRAF
SNX2--SNX24
SNX9--GTF2H5
SPTAN1--GLE1
SRPK2--LINC01004
SS18--SSX1
SS18--SSX2
STAG1--NCK1-AS1
STK24--DOCK9
STRN--ALK
STRN--HEATR5B
SUZ12P1--CRLF3
TFB2M--SMYD3
TFDP1--TMCO3
TFG--GPR128
THRAP3--AGO3
THRAP3--MAP7D1
TJP2--PIP5K1B
TMPRSS2--ERG
TMPRSS2--ETV1
TMPRSS2--ETV4
TNIP1--ANXA6
TNRC18--RNF216
TPM3--NTRK1
TPST1--GS1-124K5.4
TPST2--CRYBB1
TRAV24--TRAC
TRPM4--PPFIA3
TTYH3--IQCE
UGDH--SMIM14
UMAD1--GLCCI1
URI1--VSTM2B
URI1--ZNF536
USP34--CCT4
UVRAG--MAP6
VCL--ADK
VDAC1--SKP1
VTI1A--TCF7L2
WASF2--AHDC1
WASF2--IFI6
WBP1L--SUFU
ZBED3-AS1--PDE8B
ZBTB7A--MAP2K2
ZDHHC7--USP10
ZFR--MTMR12
ZMYND8--RP1-148H17.1
ZSWIM4--CCDC130
pk--RAPGEF4
