## Supplemental Table 6 for "Targeted *in silico* characterization of fusion transcripts in tumor and normal tissues via FusionInspector"

### Sheet: Sheet1
fusion_name	cosmic	artifact	cosmic-like	high_counter_evidence	other	frac_in_C4
ABL1--BCR	FALSE	0	1	0	0	0.333333
AC004980.7--SRRM3	FALSE	0	1	0	0	0.25
ACOT9--APOO	FALSE	0	1	0	0	0.625
BAIAP2L1--ANKIB1	FALSE	0	1	0	0	0.5
BUB1B--EIF2AK4	FALSE	0	1	0	0	0.428571
CAPZB--TMCO4	FALSE	0	1	0	0	0.4
CD74--ROS1	TRUE	0	1	0	0	1
CRYL1--GJB6	FALSE	0	1	0	0	0.666667
DNAJB1--PRKACA	TRUE	0	1	0	0	0.833333
EHBP1--AC093159.1	FALSE	0	1	0	0	0
EML4--ALK	TRUE	0	1	0	0	0.285714
EPB41L1--CNBD2	FALSE	0	1	0	0	0.142857
ERC1--RET	TRUE	0	1	0	0	0
ETV6--NTRK3	TRUE	0	1	0	0	0.777778
EZR--ROS1	TRUE	0	1	0	0	1
GIGYF2--EFHD1	FALSE	0	1	0	0	0.2
GTPBP10--CDK14	FALSE	0	1	0	0	0.285714
HERPUD2--AOAH	FALSE	0	1	0	0	0.142857
LYN--TGS1	FALSE	0	1	0	0	0.705882
MAEA--FAM9B	FALSE	0	1	0	0	1
MET--CAV1	FALSE	0	1	0	0	0.375
NCOA4--RET	TRUE	0	1	0	0	1
NEMF--SOS2	FALSE	0	1	0	0	0.5
NUMB--HEATR4	FALSE	0	1	0	0	0
PDE4D--PPAP2A	FALSE	0	1	0	0	0.333333
PHLDB1--ARCN1	FALSE	0	1	0	0	1
PLXND1--TMCC1	TRUE	0	1	0	0	0.333333
POLR1A--REEP1	FALSE	0	1	0	0	0.210526
PPARG--PAX8	FALSE	0	1	0	0	0.666667
PRCC--TFE3	TRUE	0	1	0	0	1
PTPN1--LINC01270	FALSE	0	1	0	0	0.333333
PTPN2--RP11-773H22.4	FALSE	0	1	0	0	0.666667
PTPRF--ST3GAL3	FALSE	0	1	0	0	0.166667
RRBP1--BFSP1	FALSE	0	1	0	0	0.25
SBNO2--C19orf26	FALSE	0	1	0	0	0.333333
SEMA3F--RBM6	FALSE	0	1	0	0	0.333333
SFPQ--TFE3	TRUE	0	1	0	0	0.714286
SLC34A2--ROS1	TRUE	0	1	0	0	0
SLC45A3--ERG	TRUE	0	1	0	0	0.692308
SLC45A3--ETV1	TRUE	0	1	0	0	0.714286
SND1--BRAF	TRUE	0	1	0	0	0.5
SRPK2--LINC01004	FALSE	0	1	0	0	0.0588235
SS18--SSX1	TRUE	0	1	0	0	0
SS18--SSX2	TRUE	0	1	0	0	0
STK24--DOCK9	FALSE	0	1	0	0	0.125
STRN--ALK	TRUE	0	1	0	0	0.5
THRAP3--AGO3	FALSE	0	1	0	0	0.666667
TJP2--PIP5K1B	FALSE	0	1	0	0	0.461538
TMPRSS2--ETV4	TRUE	0	1	0	0	0.428571
TPM3--NTRK1	TRUE	0	1	0	0	0.4
TPST2--CRYBB1	FALSE	0	1	0	0	0.4
TTYH3--IQCE	FALSE	0	1	0	0	0.333333
URI1--VSTM2B	FALSE	0	1	0	0	0.666667
ZDHHC7--USP10	FALSE	0	1	0	0	0.125
ZSWIM4--CCDC130	FALSE	0	1	0	0	1
HTATSF1--BRS3	FALSE	0	0.972222	0	0.0277778	0.805556
CH17-431G21.1--AC131056.5	FALSE	0	0.971963	0	0.0280374	0.738318
TMPRSS2--ERG	TRUE	0	0.968085	0	0.0319149	0.840426
ERICH1-AS1--CTD-2281E23.2	FALSE	0	0.965517	0	0.0344828	0.402299
RP11-10A14.5--RP11-115J16.1	FALSE	0	0.961538	0	0.0384615	0.0384615
CCDC6--RET	TRUE	0	0.958333	0	0.0416667	0.666667
TFG--GPR128	FALSE	0	0.957627	0	0.0423729	0.347458
VTI1A--TCF7L2	TRUE	0	0.956522	0	0.0434783	0
KANSL1--ARL17B	FALSE	0	0.955696	0	0.0443038	0.0727848
RP11-340A13.1--RP11-506N2.1	FALSE	0	0.952941	0	0.0470588	0.0235294
LRBA--SH3D19	FALSE	0	0.941176	0	0.0588235	0.235294
ZMYND8--RP1-148H17.1	FALSE	0	0.941176	0	0.0588235	0.0588235
TPST1--GS1-124K5.4	FALSE	0	0.93985	0	0.0601504	0.0100251
MAPKAPK5--ACAD10	FALSE	0	0.938776	0	0.0612245	0.877551
LRRC8D--ZNF326	FALSE	0	0.93578	0	0.0642202	0.00917431
RBM10--SSX5	FALSE	0	0.933333	0	0.0666667	0.8
CCAT1--CASC8	FALSE	0	0.930233	0	0.0697674	0.302326
RP11-206M11.7--TM4SF1-AS1	FALSE	0	0.925234	0	0.0747664	0.0841121
PTPRK--RSPO3	TRUE	0	0.923077	0	0.0769231	0.769231
WBP1L--SUFU	FALSE	0	0.916667	0	0.0833333	0.25
BOLA2B--SMG1P2	FALSE	0	0.915582	0	0.0844175	0.12708
PML--RARA	TRUE	0	0.909091	0	0.0909091	0.818182
PPFIA1--ANO1	FALSE	0	0.9	0	0.1	0.3
TFB2M--SMYD3	FALSE	0	0.9	0	0.1	0.5
TRPM4--PPFIA3	FALSE	0	0.896552	0	0.103448	0.448276
TNRC18--RNF216	FALSE	0	0.888889	0	0.111111	0.666667
RMND5A--AC083899.3	FALSE	0	0.881112	0	0.118888	0.0247041
ASMTL--P2RY8	FALSE	0	0.875	0	0.125	0.2
RNF138--RNF125	FALSE	0	0.875	0	0.125	0.3125
SLC34A2--RP11-302F12.3	FALSE	0	0.875	0	0.125	0.125
BPTF--LRRC37A2	FALSE	0	0.867336	0	0.132664	0.00222965
PCAT18--KCTD1	FALSE	0	0.864111	0	0.135889	0.278746
PAWR--PPP1R12A	FALSE	0	0.863636	0	0.136364	0.0454545
SUZ12P1--CRLF3	FALSE	0	0.859649	0	0.140351	0.0789474
AXIN1--LUC7L	FALSE	0	0.857143	0	0.142857	0.142857
NFAT5--WWP2	FALSE	0	0.857143	0	0.142857	0.285714
RP11-274B21.1--METTL2B	FALSE	0	0.857143	0	0.142857	0.285714
WASF2--AHDC1	FALSE	0	0.857143	0	0.142857	0.571429
RP11-736K20.6--TMEM135	FALSE	0	0.851211	0	0.148789	0.0155709
FAM182B--CTD-2514C3.1	FALSE	0	0.847036	0	0.152964	0
RARA--PML	FALSE	0	0.833333	0	0.166667	0.833333
TNIP1--ANXA6	FALSE	0	0.833333	0	0.166667	0.0833333
ZBED3-AS1--PDE8B	FALSE	0	0.833333	0	0.166667	0.02
JUP--P3H4	FALSE	0	0.818182	0.0909091	0.0909091	0.454545
SPTAN1--GLE1	FALSE	0	0.818182	0	0.181818	0.181818
URI1--ZNF536	FALSE	0	0.818182	0	0.181818	0.181818
USP34--CCT4	FALSE	0	0.818182	0	0.181818	0.0454545
CTSC--RAB38	FALSE	0	0.814759	0	0.185241	0.0105422
RP11-411K7.1--MLIP	FALSE	0	0.810507	0	0.189493	0.011257
FGFR3--TACC3	TRUE	0	0.803571	0	0.196429	0.125
LY96--RP1-16A9.1	FALSE	0	0.803279	0	0.196721	0.0163934
IL20RB--NCK1	FALSE	0	0.8	0	0.2	0
LANCL2--RP11-745C15.2	FALSE	0	0.8	0	0.2	0.2
PAX8--PPARG	TRUE	0	0.8	0	0.2	0.8
SCYL1--CMB9-22P13.1	FALSE	0	0.8	0	0.2	0.4
TMPRSS2--ETV1	TRUE	0	0.8	0	0.2	0
NRIP1--AF127936.7	FALSE	0	0.795023	0	0.204977	0.000904977
CH17-264B6.3--CCDC146	FALSE	0	0.794861	0	0.205139	0.00897227
CTD-2008L17.1--RP11-456O19.2	FALSE	0	0.779687	0	0.220312	0.0046875
EGFR--SEPT14	FALSE	0	0.777778	0	0.222222	0.166667
SENP6--MYO6	FALSE	0	0.777778	0	0.222222	0.222222
COMMD10--AP3S1	FALSE	0	0.764706	0	0.235294	0.411765
EIF4E3--FOXP1	FALSE	0	0.762208	0	0.237792	0.00424628
RPH3AL--NXN	FALSE	0	0.76	0	0.24	0.4
BCAS3--VMP1	FALSE	0	0.75	0	0.25	0.75
BCR--ABL1	TRUE	0	0.75	0	0.25	0.166667
BRAF--SND1	FALSE	0	0.75	0	0.25	0.25
CXADR--LINC01549	FALSE	0	0.75	0	0.25	0.5
KIAA0319L--PSMB2	FALSE	0	0.75	0	0.25	0.0833333
KMT2A--MLLT10	TRUE	0	0.75	0	0.25	0.25
RALA--YAE1D1	FALSE	0	0.75	0	0.25	0.25
SHANK2--FLJ42102	FALSE	0	0.75	0	0.25	0.25
SMEK1--FBLN5	FALSE	0	0.75	0	0.25	0.5
STAG1--NCK1-AS1	FALSE	0	0.75	0	0.25	0.25
PTPN12--RSBN1L	FALSE	0	0.744681	0	0.255319	0.191489
RP4-769N13.6--GPRASP2	FALSE	0	0.743187	0	0.256813	0.0110855
RP11-230B22.1--ATG4C	FALSE	0	0.742857	0	0.257143	0.0190476
CYP4B1--CYP4X1	FALSE	0	0.731818	0	0.268182	0.05
ADD1--FAM193A	FALSE	0	0.727273	0	0.272727	0.181818
FLNB--SLMAP	FALSE	0	0.727273	0	0.272727	0.136364
PFKFB3--RP11-563J2.2	FALSE	0	0.724422	0	0.275578	0.00990099
RP11-109J4.1--ATP10B	FALSE	0	0.72428	0	0.27572	0
NCKAP1--FRZB	FALSE	0	0.722222	0	0.277778	0.111111
THRAP3--MAP7D1	FALSE	0	0.714286	0	0.285714	0.285714
LDLR--SMARCA4	FALSE	0	0.705882	0	0.294118	0.117647
GAS6-AS1--TMEM255B	FALSE	0	0.701754	0	0.298246	0.140351
NIPBL--WDR70	FALSE	0	0.7	0	0.3	0.0666667
pk--RAPGEF4	FALSE	0	0.7	0	0.3	0.2
CREBBP--TRAP1	FALSE	0	0.692308	0	0.307692	0.269231
EHBP1--COMMD1	FALSE	0	0.692308	0	0.307692	0.384615
SNX2--SNX24	FALSE	0	0.684211	0	0.315789	0.0526316
VCL--ADK	FALSE	0	0.681818	0	0.318182	0.295455
RP11-380D23.2--RP11-380D23.1	FALSE	0	0.68	0	0.32	0.04
LINC01169--SMAD6	FALSE	0	0.673228	0	0.326772	0.0649606
CD55--C4BPA	FALSE	0	0.666667	0.166667	0.166667	0.166667
EXOC6B--SFXN5	FALSE	0	0.666667	0	0.333333	0.333333
FBXL20--GSDMB	FALSE	0	0.666667	0	0.333333	0.333333
KPNA1--PARP9	FALSE	0	0.666667	0	0.333333	0.333333
LINC01212--MITF	FALSE	0	0.666667	0	0.333333	0.333333
MKL1--ST13	FALSE	0	0.666667	0	0.333333	0.222222
RAPGEF5--STEAP1B	FALSE	0	0.666667	0	0.333333	0.0833333
SLC29A3--UNC5B	FALSE	0	0.666667	0	0.333333	0
STRN--HEATR5B	FALSE	0	0.666667	0	0.333333	0.166667
UVRAG--MAP6	FALSE	0	0.666667	0	0.333333	0.666667
ATP2C1--NEK11	FALSE	0	0.664596	0	0.335404	0.00621118
AGO2--TRAPPC9	FALSE	0	0.657143	0	0.342857	0.0857143
NAIP--OCLN	FALSE	0	0.640473	0	0.359527	0.0180807
RP11-380O24.1--SRGAP3	FALSE	0	0.635005	0	0.364995	0.00533618
FRMD6-AS2--RP11-255G12.3	FALSE	0	0.625	0	0.375	0
PVT1--MYC	FALSE	0	0.625	0.03125	0.34375	0.1875
RP11-466L17.1--RP11-90C4.1	FALSE	0	0.619647	0	0.380353	0.0327456
MAP2K1--DIS3L	FALSE	0	0.615385	0	0.384615	0.153846
NBAS--DDX1	FALSE	0	0.615385	0	0.384615	0.0769231
PRRC2B--NUP214	FALSE	0	0.615385	0	0.384615	0.307692
CA13--CA3	FALSE	0	0.609091	0	0.390909	0
NDRG1--ERG	TRUE	0	0.6	0	0.4	0.6
TFDP1--TMCO3	FALSE	0	0.588235	0	0.411765	0.0588235
NUTM2A-AS1--MINPP1	FALSE	0	0.587097	0	0.412903	0.0580645
BMPR1B--PDLIM5	FALSE	0	0.583333	0	0.416667	0.0333333
KRT18P59--PKNOX2	FALSE	0	0.578947	0	0.421053	0.0175439
AC005534.8--LINC01006	FALSE	0	0.571429	0	0.428571	0.0535714
LINC00511--SOX9-AS1	FALSE	0	0.571429	0	0.428571	0.142857
RP11-367G6.3--FAM65B	FALSE	0	0.560865	0	0.439135	0.0716724
CHST9--AQP4	FALSE	0	0.557576	0	0.442424	0.0121212
PACSIN2--ARFGAP3	FALSE	0	0.556995	0	0.443005	0.00129534
LINC01252--ETV6	FALSE	0	0.556818	0	0.443182	0
RNF4--WHSC1	FALSE	0	0.555556	0	0.444444	0.111111
WASF2--IFI6	FALSE	0	0.545455	0	0.454545	0.181818
IGSF5--PCP4	FALSE	0	0.538547	0	0.461453	0.0446927
CYTH1--USP36	FALSE	0	0.538462	0	0.461538	0.0769231
NCKAP5--LYPD1	FALSE	0	0.538462	0	0.461538	0.153846
PPP1R12C--PPP6R1	FALSE	0	0.533333	0	0.466667	0.0666667
CTC-344H19.4--IGFL2	FALSE	0	0.529412	0	0.470588	0
UMAD1--GLCCI1	FALSE	0	0.526826	0	0.473174	0.00298063
ASXL1--TM9SF4	FALSE	0	0.5	0	0.5	0.375
BCAR1--CFDP1	FALSE	0	0.5	0	0.5	0.5
CD44--CAPRIN1	FALSE	0	0.5	0	0.5	0.5
FGF10--RP11-53O19.1	FALSE	0	0.5	0	0.5	0.25
KMT2A--ELL	TRUE	0	0.5	0	0.5	0.5
KMT2E--RP11-325F22.2	FALSE	0	0.5	0	0.5	0.166667
ZBTB7A--MAP2K2	FALSE	0	0.5	0	0.5	0.166667
ZFR--MTMR12	FALSE	0	0.5	0	0.5	0.166667
ETNK1--RP11-114G22.1	FALSE	0	0.482759	0	0.517241	0.0344828
DENND1A--PSMB7	FALSE	0	0.461538	0	0.538462	0.102564
RP11-403B2.7--RP11-403B2.6	FALSE	0	0.410377	0	0.589623	0.0330189
EEF1DP3--FRY	FALSE	0	0.40544	0	0.59456	0.00442758
KANSL1--ARL17A	FALSE	0	0.403509	0	0.596491	0
DYRK1A--TTC3	FALSE	0	0.4	0	0.6	0.1
RAB30--PRCP	FALSE	0	0.4	0	0.6	0.04
VDAC1--SKP1	FALSE	0	0.37931	0.0344828	0.586207	0.0344828
CD59--FBXO3	FALSE	0	0.375	0	0.625	0.125
PARG--BMS1	FALSE	0	0.357143	0	0.642857	0.25
ALB--EXOSC9	FALSE	0	0.333333	0	0.666667	0.333333
BCAS4--BCAS3	FALSE	0	0.333333	0	0.666667	0.333333
FBXW4--MGEA5	FALSE	0	0.333333	0	0.666667	0.333333
PABPC1L--YWHAB	FALSE	0	0.333333	0	0.666667	0.333333
RP11-59N23.3--RP11-59N23.1	FALSE	0.0833333	0.333333	0	0.583333	0.0694444
UGDH--SMIM14	FALSE	0	0.333333	0	0.666667	0.166667
AC005618.6--PCDHGB7	FALSE	0	0.320896	0	0.679104	0.0970149
TRAV24--TRAC	FALSE	0	0.313725	0	0.686275	0.0196078
AXIN1--TMEM8A	FALSE	0	0.285714	0	0.714286	0.142857
RP11-400N13.3--RP11-815M8.1	FALSE	0	0.277419	0	0.722581	0.0129032
SLMAP--FLNB	FALSE	0	0.272727	0	0.727273	0.0909091
HIC2--PI4KA	FALSE	0	0.270671	0	0.729329	0.0148087
MROH1--CYC1	FALSE	0	0.25	0	0.75	0.25
RP11-531H8.1--RP11-396O20.1	FALSE	0	0.25	0	0.75	0.125
SNX9--GTF2H5	FALSE	0	0.2	0	0.8	0.1
CTRB1--CTRC	FALSE	0.151515	0.181818	0.0606061	0.606061	0
CTRB2--CTRC	FALSE	0	0.1	0.025	0.875	0
CELA3B--CELA2B	FALSE	0.105263	0.0592105	0.171053	0.664474	0
CELA3A--CPA2	FALSE	0.0211268	0.0492958	0.0211268	0.908451	0
CLPS--CELA3A	FALSE	0	0.0246305	0.0541872	0.921182	0
CELA3A--CELA2A	FALSE	0.268293	0.0243902	0.482927	0.22439	0
CPA1--CPA2	FALSE	0.18018	0.0135135	0.0720721	0.734234	0
CTRB1--CELA3B	FALSE	0	0.0133929	0.78125	0.205357	0
CELA3A--CTRC	FALSE	0.407767	0.00970874	0.286408	0.296117	0
CELA3A--PNLIP	FALSE	0	0.00609756	0.00609756	0.987805	0
CTRB1--CPA1	FALSE	0.0471204	0.0052356	0.397906	0.549738	0
CELA3A--CPA1	FALSE	0	0.0049505	0.133663	0.861386	0
CPA1--CLPS	FALSE	0.0491803	0	0.0491803	0.901639	0
GP2--CTRB2	FALSE	0	0	0.065	0.935	0
