## Supplemental Table 7 for "Targeted *in silico* characterization of fusion transcripts in tumor and normal tissues via FusionInspector"

### Sheet: Sheet1
Fusion
AC099850.1--VMP1
ACACA--STAC2
ADAMTS19--SLC27A6
AHCTF1--NAAA
AHCYL1--RAD51C
ANKHD1--PCDH1
ARFGEF2--SULF2
ARHGAP19--DRG1
ATXN7L3--FAM171A2
BCAS4--BCAS3
BSG--NFIX
CCDC85C--SETD3
CPNE1--PI3
CYTH1--EIF3H
DHX35--ITCH
DIDO1--TTI1
FAM102A--CIZ1
GCN1L1--MSI1
GLB1--CMTM7
KLHDC2--SNTB1
LAMP1--MCF2L
LIMA1--USP22
MED1--ACSF2
MED1--STXBP4
MED13--BCAS3
MYH9--EIF3D
MYO9B--FCHO1
NFS1--PREX1
NOTCH1--NUP214
PAPOLA--AK7
PIP4K2B--RAD51C
PPP1R12A--SEPT10
PREX1--CPNE1
RAB22A--MYO9B
RARA--PKIA
RPS6KB1--DIAPH3
RPS6KB1--SNF8
RPS6KB1--VMP1
SKA2--MYO19
SMARCA4--CARM1
STARD3--DOK5
STX16--RAE1
SULF2--PRICKLE2
SUMF1--LRRFIP2
TATDN1--GSDMB
TBC1D31--ZNF704
THRA--AC090627.1
TOB1--SYNRG
TRPC4AP--MRPL45
USP32--MED1
VAPB--IKZF3
ZMYND8--CEP250
